# Variable efficiency of nonsense-mediated mRNA decay across human tissues, tumors and individuals

**DOI:** 10.1101/2024.02.29.582778

**Authors:** Guillermo Palou-Márquez, Fran Supek

## Abstract

Nonsense-mediated mRNA decay (NMD) is a quality-control pathway that degrades mRNA bearing premature termination codons (PTCs) resulting from mutation or mis-splicing, and that additionally participates in gene regulation of unmutated transcripts. We analyzed ∼10,000 exomes and ∼27,000 transcriptomes from human tumors and healthy tissues to quantify individual-level NMD efficiency, and assess its variability between tissues and between individuals. This was done by monitoring allele-specific expression of germline PTCs, and independently supported by mRNA levels of endogenous NMD target transcripts. Nervous system and reproductive system tissues have lower NMD efficiency than other tissues such as the digestive tract. Next, there is considerable systematic inter-individual variability in NMD efficiency, and we identify two underlying mechanisms. First, in cancers there are somatic copy number alterations that robustly associate with NMD efficiency, prominently the commonly-occurring gain at chromosome 1q that encompasses two core NMD genes: *SMG5* and *SMG7* and additional functionally interacting genes such as *PMF1* and *GON4L*. Second, loss-of-function germline variants in various genes such as the *KDM6B* chromatin modifier can associate with higher or lower NMD efficiency in individuals, affecting different tissues thereof. Variable NMD efficiency should have clinical implications as it modulates positive selection upon somatic nonsense mutations in tumor suppressor genes, and is associated with survival of cancer patients, with relevance to predicting immunotherapy responses across cancer types.
