## Supplementary Tables S1-S8 for "Variable efficiency of nonsense-mediated mRNA decay across human tissues, tumors and individuals"

### Sheet: S1
	Endogenous			ASE
	Variable excluded	R2	R2 difference to original model	R2	R2 difference to original model
TCGA	Cancer Subtype	0.063	0.108	0.007	0.021
	Sample Library Size	0.147	0.024	0.028	0
	# of NMD targets or PTCs	0.159	0.012	0.028	0
	Tumor purity	0.166	0.005	0.032	-0.004
	CNV Burden	0.167	0.004	0.028	0
	Race	0.167	0.004	0.024	0.004
	Tumor Mutation Burden	0.168	0.003	0.028	0
	Age	0.169	0.002	0.027	0.001
	POLE mutations category	0.170	0.001	0.028	0
	Sex	0.170	0.001	0.028	0
	Vital Status	0.171	0	0.027	0.001
	CNV-PCs 1-86	0.171	0	0.028	0
	Full original model	0.171	0	0.028	0
	Variable excluded	R2	R2 difference to original model	R2	R2 difference to original model
GTEx	Tissue	0.130	0.457	0.005	0.034
	Death Group	0.536	0.051	0.039	0
	Sample Library Size	0.565	0.022	0.039	0
	Age	0.585	0.002	0.039	0
	Sex	0.587	0	0.039	0
	# of NMD targets or PTCs	0.587	0	0.039	0
	Full original model	0.587	0	0.039	0

### Sheet: S2
GTex tissue	GTex acronym	TCGA cancer	TCGA acronym
Adipose_Subcutaneous	ADPSBQ	-	-
Adipose_Visceral_Omentum	ADPVSC	-	-
Adrenal_Gland	ADRNLG	Adrenocortical carcinoma	ACC
Artery_Aorta	ARTAORT	-	-
Artery_Coronary	ARTCRN	-	-
Artery_Tibial	ARTTBL	-	-
Bladder	BLDDER	Bladder Urothelial Carcinoma	BLCA
-	-	Bladder Urothelial Carcinoma - Luminal Infiltrated	BLCA_Lum_inf
-	-	Bladder Urothelial Carcinoma - Luminal Papillary	BLCA_Lum_pap
-	-	Bladder Urothelial Carcinoma - Basal Squamous Cell	BLCA_Basal_scc
-	-	Cholangiocarcinoma	CHOL
-	-	Head and Neck squamous cell carcinoma - HPV NA	HNSC_HPV_NA
-	-	Head and Neck squamous cell carcinoma - HPV positive	HNSC_HPV_Pos
-	-	Head and Neck squamous cell carcinoma - HPV negative	HNSC_HPV_Neg
Brain_Amygdala	BRNAMY	brain Lower grade glioma and Glioblastoma multiforme	LGG,GBM
Brain_Anterior_cingulate_cortex_BA24	BRNACC
Brain_Caudate_basal_ganglia	BRNCDT
Brain_Cerebellar_Hemisphere	BRNCHB
Brain_Cerebellum	BRNCHA
Brain_Cortex	BRNCTXA
Brain_Frontal_Cortex_BA9	BRNCTXB
Brain_Hippocampus	BRNHPP
Brain_Hypothalamus	BRNHPT
Brain_Nucleus_accumbens_basal_ganglia	BRNNCC
Brain_Putamen_basal_ganglia	BRNPTM
Brain_Spinal_cord_cervical_c1	BRNSCP
Brain_Substantia_nigra	BRNSNG
Breast_Mammary_Tissue	BREAST	Breast invasive carcinoma	BRCA
-	-	Breast invasive carcinoma basal	BRCA_Basal
-	-	Breast invasive carcinoma luminal A	BRCA_LumA
-	-	Breast invasive carcinoma luminal B	BRCA_LumB
-	-	Breast invasive carcinoma Her2-enriched	BRCA_Her2
-	-	Breast invasive carcinoma normal-like	BRCA_Normal
Cells_Cultured_fibroblasts	FIBRBLS	-	-
Cells_EBVtransformed_lymphocytes	LCL	-	-
Cells_Leukemia_cell_line_CML	CML	Acute myeloid leukemia	LAML
Cervix_Ectocervix	CVXECT	Cervical squamous cell carcinoma and endocervical adenocarcinoma	CESC
Cervix_Endocervix	CVSEND
Colon_Sigmoid	CLNSGM	Colon adenocarcinoma - microsatellite stable	COAD_MSS
Colon_Transverse	CLNTRN
-	-	Colon adenocarcinoma - microsatellite instable	COAD_MSI
-	-	Rectum adenocarcinoma	READ
Esophagus_Gastroesophageal_Junction	ESPGEJ	Esophageal carcinoma	ESCA
Esophagus_Mucosa	ESPMCS
Esophagus_Muscularis	ESPMSL
-	-	Esophageal adenocarcinoma	ESCA_ac
-	-	Esophageal squamous-cell carcinoma	ESCA_scc
Fallopian_Tube	FLLPNT	-	-
Heart_Atrial_Appendage	HRTAA	-	-
Heart_Left_Ventricle	HRTLV	-	-
-	-	Mesothelioma	MESO
Kidney_Cortex	KDNCTX	Kidney renal papillary cell carcinoma and Kidney renal clear cell carcinoma	KIRP,KIRC
Kidney_Medulla	KDNMDL
-	-	Kidney chromophobe	KICH
Liver	LIVER	Liver hepatocellular carcinoma	LIHC
Lung	LUNG	Lung squamous cell carcinoma	LUSC
		Lung adenocarcinoma	LUAD
Minor_Salivary_Gland	SLVRYG	-	-
Muscle_Skeletal	MSCLSK	Sarcoma muscle	SARC_muscle
-	-	Sarcoma fat	SARC_fat
Nerve_Tibial	NERVET	-	-
Ovary	OVARY	Ovarian serous cystadenocarcinoma	OV
Pancreas	PNCREAS	Pancreatic adenocarcinoma	PAAD
Pituitary	PTTARY		-
Prostate	PRSTTE	Prostate adenocarcinoma	PRAD
-	-	Pheochromocytoma and Paraganglioma	PCPG
Skin_Not_Sun_Exposed_Suprapubic	SKINNS	Skin cutaneous melanoma	SKCM
Skin_Sun_Exposed_Lower_leg	SKINS		SKCM
Small_Intestine_Terminal_Ileum	SNTTRM		-
Spleen	SPLEEN		-
Stomach	STMACH	Stomach adenocarcinoma - microsatellite stable	STAD_MSS
-	-	Stomach adenocarcinoma - microsatellite instable	STAD_MSI
Testis	TESTIS	Testicular germ cell tumors	TGCT
Thyroid	THYROID	Thyroid carcinoma	THCA
-	-	Thymoma	THYM
-	-	Uterine carcinosarcoma	UCS
Uterus	UTERUS	Uterine corpus endometrial carcinoma - microsatellite stable	UCEC_MSS
-	-	Uterine corpus endometrial carcinoma - microsatellite instable	UCEC_MSI
-	-	Uveal Melanoma	UVM
Vagina	VAGINA		-
Whole_Blood	WHLBLD	Acute myeloid leukemia and lymphoid neoplasm diffuse large B-cell lymphoma	LAML,DLBC

### Sheet: S3
cancer_type	percentile	NMD_method	outcome	treatment	exp_HR	CI_low	CI_high	p_value	meta_p_value	FDR_meta_p_value
ESCA_ac	30	ETG	OS	any	3.06429	1.09272	8.59309	0.0332951	0.0157385	0.0323357
ESCA_ac	35	ETG	OS	any	2.22044	0.907225	5.43453	0.0806788	0.00322755	0.0258204
ESCA_ac	40	ETG	OS	any	2.21021	0.990472	4.93203	0.052796	0.00977764	0.0323357
ESCA_ac	45	ETG	OS	any	2.03115	0.934793	4.41336	0.0735083	0.0161679	0.0323357
LUAD	5	ETG	OS	any	4.87986	1.27732	18.643	0.020456	0.00111561	0.00750508
LUAD	10	ETG	OS	any	2.09661	0.944682	4.6532	0.0687499	0.00150102	0.00750508
PRAD	35	ASE	OS	any	0.0687565	0.00450949	1.04834	0.0541037	0.0244493	NA
PRAD	35	ETG	OS	any	0.123578	0.0130315	1.17189	0.0684908	0.0244493	0.0275054
PRAD	40	ASE	OS	any	0.0542211	0.00316318	0.929423	0.0443837	0.0220396	NA
PRAD	40	ETG	OS	any	0.131554	0.0142264	1.21652	0.0738943	0.0220396	0.0275054
PRAD	45	ASE	OS	any	0.110636	0.0120147	1.01879	0.0519521	0.017318	NA
PRAD	45	ETG	OS	any	0.106287	0.0115674	0.976617	0.0476055	0.017318	0.0275054
PRAD	50	ASE	OS	any	0.114218	0.0124157	1.05074	0.0553333	0.0163115	NA
PRAD	50	ETG	OS	any	0.154438	0.0255896	0.932067	0.0416833	0.0163115	0.0275054
SKCM	15	ASE	OS	any	5.63187	1.74225	18.2051	0.00388438	0.0104422	NA
SKCM	15	ETG	OS	any	1.33481	0.724546	2.45908	0.354251	0.0104422	0.0165334
SKCM	20	ASE	OS	any	3.58512	1.51162	8.50282	0.00375922	0.00331685	NA
SKCM	20	ETG	OS	any	1.48983	0.927506	2.39306	0.0992029	0.00331685	0.00787751
SKCM	25	ASE	OS	any	2.44189	1.25536	4.74988	0.00854107	0.00991309	NA
SKCM	25	ETG	OS	any	1.34052	0.897933	2.00124	0.151749	0.00991309	0.0165334
SKCM	30	ASE	OS	any	2.42896	1.34844	4.3753	0.00312098	0.00242978	NA
SKCM	30	ETG	OS	any	1.38427	0.957023	2.00226	0.0842209	0.00242978	0.00787751
SKCM	35	ASE	OS	any	2.31412	1.33667	4.00634	0.00273365	0.00116083	NA
SKCM	35	ETG	OS	any	1.42207	1.01252	1.99728	0.0421778	0.00116083	0.00787751
SKCM	40	ASE	OS	any	2.0977	1.25889	3.49542	0.00445923	0.00326511	NA
SKCM	40	ETG	OS	any	1.32191	0.965035	1.81075	0.0821618	0.00326511	0.00787751
SKCM	45	ASE	OS	any	1.74583	1.08184	2.81736	0.0224828	0.0249835	NA
SKCM	45	ETG	OS	any	1.23133	0.915312	1.65646	0.169074	0.0249835	0.0339062

### Sheet: S4
cancer_type	percentile	NMD_method	outcome	treatment	exp_HR	CI_low	CI_high	p_value	meta_p_value	FDR_meta_p_value
SKCM	20	ETG	PFS	immunotherapy	1.76813	0.491113	6.36574	0.383211	0.319537	0.319537
SKCM	25	ETG	PFS	immunotherapy	2.15392	0.791319	5.86282	0.133138	0.263891	0.319537
SKCM	30	ASE	PFS	immunotherapy	2.54697	0.346838	18.7034	0.358076	0.168491	NA
SKCM	30	ETG	PFS	immunotherapy	2.02427	0.849398	4.82421	0.111479	0.168491	0.319537
pancancer	20	ASE	PFS	immunotherapy	1.30562	0.207097	8.23111	0.776509	0.118054	NA
pancancer	20	ETG	PFS	immunotherapy	3.10375	1.09911	8.76462	0.0324863	0.118054	0.185908
pancancer	25	ASE	PFS	immunotherapy	1.88023	0.474503	7.45044	0.368772	0.185908	NA
pancancer	25	ETG	PFS	immunotherapy	1.85408	0.845654	4.06503	0.123217	0.185908	0.185908

### Sheet: S5
cancer_type	percentile	NMD_method	outcome	treatment	exp_HR	CI_low	CI_high	p_value	meta_p_value	FDR_meta_p_value
BLCA_Basal_scc	50	ETG	PFS	chemotherapy	3.99583	1.19201	13.3948	0.0247965	0.0341608	0.0341608
ESCA_scc	50	ETG	PFS	chemotherapy	2.49562	0.548445	11.356	0.236816	9.35507e-05	0.000467753
LGG	15	ASE	PFS	chemotherapy	1.59551	0.691878	3.67934	0.273114	0.0344846	NA
LGG	15	ETG	PFS	chemotherapy	2.54147	1.15534	5.59061	0.0203974	0.0344846	0.0468006
LGG	20	ASE	PFS	chemotherapy	1.78305	0.845123	3.76188	0.12896	0.00879505	NA
LGG	20	ETG	PFS	chemotherapy	2.44581	1.25313	4.77364	0.0087594	0.00879505	0.0446866
LGG	25	ASE	PFS	chemotherapy	1.55608	0.822953	2.94232	0.17369	0.023065	NA
LGG	25	ETG	PFS	chemotherapy	1.98893	1.11479	3.5485	0.0199195	0.023065	0.0446866
LGG	30	ASE	PFS	chemotherapy	1.52322	0.859247	2.70027	0.149686	0.0282231	NA
LGG	30	ETG	PFS	chemotherapy	1.7476	1.05772	2.88745	0.0293309	0.0282231	0.0446866
LGG	35	ASE	PFS	chemotherapy	1.53361	0.905123	2.59848	0.11196	0.0105922	NA
LGG	35	ETG	PFS	chemotherapy	1.79977	1.13491	2.85414	0.0124941	0.0105922	0.0446866
LGG	40	ASE	PFS	chemotherapy	1.50292	0.919954	2.45531	0.103776	0.0279279	NA
LGG	40	ETG	PFS	chemotherapy	1.54488	1.01631	2.34836	0.0417832	0.0279279	0.0446866
LGG	45	ASE	PFS	chemotherapy	1.42047	0.889393	2.26867	0.141756	0.0235864	NA
LGG	45	ETG	PFS	chemotherapy	1.57689	1.05869	2.34875	0.0250574	0.0235864	0.0446866
LGG	50	ASE	PFS	chemotherapy	1.34569	0.859299	2.10739	0.194506	0.0507167	NA
LGG	50	ETG	PFS	chemotherapy	1.46672	1.00764	2.13494	0.0455323	0.0507167	0.0602261
PAAD	20	ETG	PFS	chemotherapy	1.83253	0.826445	4.06337	0.136017	0.00995038	0.03791
PAAD	25	ETG	PFS	chemotherapy	1.81377	0.874114	3.76353	0.109886	0.00279525	0.0363382
PAAD	30	ASE	PFS	chemotherapy	2.83884	0.679636	11.8579	0.152576	0.032893	NA
PAAD	30	ETG	PFS	chemotherapy	2.10127	1.05561	4.18273	0.0345126	0.032893	0.0712682
PAAD	35	ASE	PFS	chemotherapy	2.88039	0.775641	10.6965	0.114011	0.0116646	NA
PAAD	35	ETG	PFS	chemotherapy	2.22263	1.1777	4.19472	0.0137131	0.0116646	0.03791
SKCM	40	ETG	PFS	chemotherapy	4.16512	1.43879	12.0575	0.00851902	0.0176299	0.0429372
SKCM	45	ASE	PFS	chemotherapy	1.79824	0.212794	15.1961	0.589963	0.0300603	NA
SKCM	45	ETG	PFS	chemotherapy	3.95412	1.43111	10.9251	0.00801959	0.0300603	0.0429372
SKCM	50	ASE	PFS	chemotherapy	1.99274	0.443911	8.94556	0.368141	0.0429372	NA
SKCM	50	ETG	PFS	chemotherapy	2.80965	1.17937	6.69349	0.019676	0.0429372	0.0429372

### Sheet: S6
cancer_type	percentile	NMD_method	outcome	treatment	exp_HR	CI_low	CI_high	p_value	meta_p_value	FDR_meta_p_value
BLCA_Basal_scc	50	ETG	PFS	chemotherapy	3.99583	1.19201	13.3948	0.0247965	0.0341608	0.0341608
BLCA_Lum_pap	25	ETG	PFS	chemotherapy	0.189631	0.0182941	1.96566	0.163458	0.163458	0.190701
BLCA_Lum_pap	30	ETG	PFS	chemotherapy	0.11653	0.0102202	1.32867	0.0834321	0.0834321	0.173094
BLCA_Lum_pap	35	ETG	PFS	chemotherapy	0.240874	0.0555059	1.0453	0.0573276	0.0573276	0.173094
BLCA_Lum_pap	40	ETG	PFS	chemotherapy	0.22746	0.0532967	0.970752	0.0454941	0.0454941	0.173094
BLCA_Lum_pap	45	ETG	PFS	chemotherapy	0.321884	0.0777234	1.33305	0.117942	0.117942	0.173094
BLCA_Lum_pap	50	ETG	PFS	chemotherapy	0.322486	0.0763587	1.36195	0.123639	0.123639	0.173094
CESC	10	ETG	PFS	chemotherapy	0.0800509	0.00495483	1.29332	0.0752766	0.0752766	0.22583
ESCA_scc	50	ETG	PFS	chemotherapy	2.49562	0.548445	11.356	0.236816	9.35507e-05	0.000467753
LGG	5	ETG	PFS	chemotherapy	2.71629	0.545537	13.5247	0.222436	0.222436	0.233458
LGG	10	ASE	PFS	chemotherapy	1.40176	0.514334	3.82036	0.509116	0.233458	NA
LGG	10	ETG	PFS	chemotherapy	2.48088	0.786437	7.82614	0.121116	0.233458	0.233458
LGG	15	ASE	PFS	chemotherapy	1.59551	0.691878	3.67934	0.273114	0.0344846	NA
LGG	15	ETG	PFS	chemotherapy	2.54147	1.15534	5.59061	0.0203974	0.0344846	0.0468006
LGG	20	ASE	PFS	chemotherapy	1.78305	0.845123	3.76188	0.12896	0.00879505	NA
LGG	20	ETG	PFS	chemotherapy	2.44581	1.25313	4.77364	0.0087594	0.00879505	0.0446866
LGG	25	ASE	PFS	chemotherapy	1.55608	0.822953	2.94232	0.17369	0.023065	NA
LGG	25	ETG	PFS	chemotherapy	1.98893	1.11479	3.5485	0.0199195	0.023065	0.0446866
LGG	30	ASE	PFS	chemotherapy	1.52322	0.859247	2.70027	0.149686	0.0282231	NA
LGG	30	ETG	PFS	chemotherapy	1.7476	1.05772	2.88745	0.0293309	0.0282231	0.0446866
LGG	35	ASE	PFS	chemotherapy	1.53361	0.905123	2.59848	0.11196	0.0105922	NA
LGG	35	ETG	PFS	chemotherapy	1.79977	1.13491	2.85414	0.0124941	0.0105922	0.0446866
LGG	40	ASE	PFS	chemotherapy	1.50292	0.919954	2.45531	0.103776	0.0279279	NA
LGG	40	ETG	PFS	chemotherapy	1.54488	1.01631	2.34836	0.0417832	0.0279279	0.0446866
LGG	45	ASE	PFS	chemotherapy	1.42047	0.889393	2.26867	0.141756	0.0235864	NA
LGG	45	ETG	PFS	chemotherapy	1.57689	1.05869	2.34875	0.0250574	0.0235864	0.0446866
LGG	50	ASE	PFS	chemotherapy	1.34569	0.859299	2.10739	0.194506	0.0507167	NA
LGG	50	ETG	PFS	chemotherapy	1.46672	1.00764	2.13494	0.0455323	0.0507167	0.0602261
PAAD	10	ETG	PFS	chemotherapy	4.52014	1.07653	18.9793	0.0393323	0.166508	0.181993
PAAD	15	ASE	PFS	chemotherapy	0.550569	0.0374182	8.10105	0.66354	NA	NA
PAAD	15	ETG	PFS	chemotherapy	3.25439	1.17051	9.04826	0.0237145	NA	NA
PAAD	20	ETG	PFS	chemotherapy	1.83253	0.826445	4.06337	0.136017	0.00995038	0.03791
PAAD	25	ETG	PFS	chemotherapy	1.81377	0.874114	3.76353	0.109886	0.00279525	0.0363382
PAAD	30	ASE	PFS	chemotherapy	2.83884	0.679636	11.8579	0.152576	0.032893	NA
PAAD	30	ETG	PFS	chemotherapy	2.10127	1.05561	4.18273	0.0345126	0.032893	0.0712682
PAAD	35	ASE	PFS	chemotherapy	2.88039	0.775641	10.6965	0.114011	0.0116646	NA
PAAD	35	ETG	PFS	chemotherapy	2.22263	1.1777	4.19472	0.0137131	0.0116646	0.03791
PAAD	40	ASE	PFS	chemotherapy	1.79992	0.592897	5.46421	0.299573	0.0894669	NA
PAAD	40	ETG	PFS	chemotherapy	1.73468	0.978434	3.07544	0.0593836	0.0894669	0.145384
PAAD	45	ASE	PFS	chemotherapy	1.74624	0.68168	4.47332	0.245423	0.171995	NA
PAAD	45	ETG	PFS	chemotherapy	1.47746	0.849247	2.57037	0.167102	0.171995	0.181993
PAAD	50	ASE	PFS	chemotherapy	1.72263	0.72729	4.08017	0.216393	0.181993	NA
PAAD	50	ETG	PFS	chemotherapy	1.40627	0.830847	2.38021	0.204157	0.181993	0.181993
SKCM	40	ETG	PFS	chemotherapy	4.16512	1.43879	12.0575	0.00851902	0.0176299	0.0429372
SKCM	45	ASE	PFS	chemotherapy	1.79824	0.212794	15.1961	0.589963	0.0300603	NA
SKCM	45	ETG	PFS	chemotherapy	3.95412	1.43111	10.9251	0.00801959	0.0300603	0.0429372
SKCM	50	ASE	PFS	chemotherapy	1.99274	0.443911	8.94556	0.368141	0.0429372	NA
SKCM	50	ETG	PFS	chemotherapy	2.80965	1.17937	6.69349	0.019676	0.0429372	0.0429372
STAD	45	ASE	PFS	chemotherapy	1.64159	0.715429	3.76673	0.242118	0.0588456	NA
STAD	45	ETG	PFS	chemotherapy	1.74796	1.01558	3.00848	0.0438243	0.0588456	0.235383
STAD	50	ASE	PFS	chemotherapy	1.43116	0.661672	3.09553	0.362424	0.0337105	NA
STAD	50	ETG	PFS	chemotherapy	1.89461	1.13237	3.16995	0.0149606	0.0337105	0.235383
STAD_MSI	45	ASE	PFS	chemotherapy	0.208174	0.0135086	3.20806	0.260744	0.114284	NA
STAD_MSI	45	ETG	PFS	chemotherapy	0.169445	0.0213751	1.34323	0.0928385	0.114284	0.228568
STAD_MSI	50	ASE	PFS	chemotherapy	0.157313	0.0113759	2.17543	0.167577	0.0508292	NA
STAD_MSI	50	ETG	PFS	chemotherapy	0.136836	0.0182497	1.026	0.0529912	0.0508292	0.203317

### Sheet: S7
dataset_name	cancer_type	percentile	NMD_method	outcome	treatment	exp_HR	CI_low	CI_high	p_value	meta_p_value
Carrol-EAC	EAC	25	ASE	PFS	immunotherapy	0.372579	0.0992188	1.39908	0.1436	NA
Carrol-EAC	EAC	25	ETG	PFS	immunotherapy	1.495	0.424067	5.27048	0.531625	0.272733
Motzer-RCC	RCC	45	ASE	PFS	immunotherapy	1.23284	0.913371	1.66405	0.171362	NA
Motzer-RCC	RCC	30	ETG	PFS	immunotherapy	1.29079	0.898105	1.85517	0.167815	0.130812
Liu-SKCM	SKCM	40	ASE	PFS	immunotherapy	1.37498	0.798035	2.36902	0.251297	NA
Liu-SKCM	SKCM	20	ETG	PFS	immunotherapy	1.68635	0.716935	3.96657	0.231137	0.223383

### Sheet: S8
dataset	NMD_method	sample_size	accuracy	AUC	AUC_CI_low	AUC_CI_high	AUC_p_value	specificity	sensitivity	precision	model	responders	non_responders	coefficient	p_value	predicted_responders	predicted_nonresponders
TCGA_SKCM	ETG	41	0.62	0.64	0.45	0.83	0.100995	0.333333	0.857143	0.6	TMB	19	22	-0.395	0.271	9	30
TCGA_SKCM	ETG	41	0.6	0.57	0.39	0.76	0.420697	0.368421	0.809524	0.586207	iNMDeff	19	22	-0.281	0.412	11	29
TCGA_SKCM	ETG	41	0.67	0.75	0.58	0.91	0.0472686	0.555556	0.761905	0.666667	TMB,iNMDeff,TMB*iNMDeff	19	22	4.434,0.696,-4.951	0.218,0.517,0.143	15	24
TCGA_SKCM	ASE	41	0.62	0.64	0.45	0.83	0.147976	0.333333	0.857143	0.6	TMB	19	22	-0.395	0.271	9	30
TCGA_SKCM	ASE	41	0.65	0.44	0.13	0.75	0.731705	0.285714	0.9	0.642857	iNMDeff	19	22	-0.484	0.482	3	14
TCGA_SKCM	ASE	41	0.88	0.91	0.78	1	1.78566e-05	0.857143	0.9	0.9	TMB,iNMDeff,TMB*iNMDeff	19	22	-14.888,-12.877,12.092	0.197,0.222,0.27	7	10
Liu_SKCM	ETG	118	0.6	0.61	0.5	0.71	0.203992	0.0425532	0.971831	0.605263	TMB	47	71	0.195	0.35	4	114
Liu_SKCM	ETG	118	0.6	0.55	0.44	0.65	0.287095	0.0425532	0.971831	0.605263	iNMDeff	47	71	0.107	0.593	0	118
Liu_SKCM	ETG	118	0.62	0.61	0.51	0.72	0.210072	0.148936	0.929577	0.622642	TMB,iNMDeff,TMB*iNMDeff	47	71	-3.066,-0.178,3.277	0.522,0.697,0.497	12	106
Liu_SKCM	ASE	118	0.6	0.61	0.5	0.71	0.359191	0.0425532	0.971831	0.605263	TMB	47	71	0.195	0.35	4	114
Liu_SKCM	ASE	118	0.6	0.56	0.45	0.67	0.234011	0.0425532	0.971831	0.605263	iNMDeff	47	71	0.043	0.822	0	118
Liu_SKCM	ASE	118	0.59	0.59	0.49	0.7	0.291077	0.0638298	0.943662	0.603604	TMB,iNMDeff,TMB*iNMDeff	47	71	0.097,0.008,0.108	0.922,0.986,0.918	7	111
Carrol_EAC	ETG	33	0.73	0.74	0.55	0.92	0.0384215	0.666667	0.777778	0.736842	TMB	15	18	0.562	0.196	14	19
Carrol_EAC	ETG	33	0.73	0.72	0.53	0.91	0.0116387	0.666667	0.777778	0.736842	iNMDeff	15	18	0.535	0.181	14	19
Carrol_EAC	ETG	33	0.61	0.75	0.58	0.92	0.00472331	0.533333	0.666667	0.631579	TMB,iNMDeff,TMB*iNMDeff	15	18	4.267,0.809,-3.599	0.68,0.283,0.725	14	19
Carrol_EAC	ASE	33	0.73	0.74	0.55	0.92	0.0149021	0.666667	0.777778	0.736842	TMB	15	18	0.562	0.196	14	19
Carrol_EAC	ASE	33	0.82	0.77	0.57	0.96	0.00505368	0.8	0.833333	0.833333	iNMDeff	15	18	-0.63	0.158	15	18
Carrol_EAC	ASE	33	0.76	0.84	0.7	0.99	3.72626e-05	0.733333	0.777778	0.777778	TMB,iNMDeff,TMB*iNMDeff	15	18	-4.182,-1.341,5.31	0.237,0.11,0.176	15	18
Hartwig_Lung	ETG	26	0.85	0.92	0.83	1	2.60989e-06	0.75	0.888889	0.888889	TMB	8	18	2.417	0.014	8	18
Hartwig_Lung	ETG	26	0.81	0.75	0.54	0.96	0.0613956	0.5	0.944444	0.809524	iNMDeff	8	18	-0.989	0.086	5	21
Hartwig_Lung	ETG	26	0.88	0.97	0.9	1	2.15181e-10	0.875	0.888889	0.941176	TMB,iNMDeff,TMB*iNMDeff	8	18	8.806,2.326,-6.752	0.684,0.861,0.786	9	17
Hartwig_Lung	ASE	26	0.85	0.92	0.83	1	6.8574e-10	0.75	0.888889	0.888889	TMB	8	18	2.417	0.014	8	18
Hartwig_Lung	ASE	26	0.73	0.8	0.62	0.98	0.0139196	0.375	0.888889	0.761905	iNMDeff	8	18	-1.127	0.112	5	21
Hartwig_Lung	ASE	26	0.92	0.95	0.86	1	3.46724e-08	0.875	0.944444	0.944444	TMB,iNMDeff,TMB*iNMDeff	8	18	8.229,7.286,-10.031	0.474,0.677,0.629	8	18
Riaz_SKCM	ETG	48	0.77	0.73	0.56	0.9	0.0330002	0.1	1	0.763158	TMB	10	38	0.408	0.39	1	38
Riaz_SKCM	ETG	48	0.76	0.69	0.51	0.87	0.0845923	0.1	0.967742	0.769231	iNMDeff	10	38	0.262	0.562	2	39
Riaz_SKCM	ETG	48	0.79	0.82	0.69	0.96	0.00137578	0.3	0.965517	0.8	TMB,iNMDeff,TMB*iNMDeff	10	38	-22.621,-0.552,23.059	0.079,0.464,0.076	4	35
Riaz_SKCM	ASE	48	0.77	0.73	0.56	0.9	0.147207	0.1	1	0.763158	TMB	10	38	0.408	0.39	1	38
Riaz_SKCM	ASE	48	0.76	0.65	0.46	0.83	0.179087	0.1	0.967742	0.769231	iNMDeff	10	38	0.192	0.649	2	39
Riaz_SKCM	ASE	48	0.74	0.74	0.58	0.91	0.0234858	0.2	0.931034	0.771429	TMB,iNMDeff,TMB*iNMDeff	10	38	-0.99,-0.026,1.416	0.722,0.969,0.613	4	35
Hartwig_all	ETG	251	0.71	0.77	0.68	0.85	0.00535587	0.292683	0.881188	0.754237	TMB	62	189	0.654	0.009	24	118
Hartwig_all	ETG	251	0.73	0.7	0.61	0.79	0.0243793	0.170732	0.960396	0.740458	iNMDeff	62	189	-0.009	0.969	11	131
Hartwig_all	ETG	251	0.72	0.77	0.68	0.85	0.000251817	0.292683	0.891089	0.756303	TMB,iNMDeff,TMB*iNMDeff	62	189	3.104,0.83,-2.526	0.523,0.615,0.613	23	119
Hartwig_all	ASE	251	0.71	0.77	0.68	0.85	0.00171759	0.292683	0.881188	0.754237	TMB	62	189	0.654	0.009	24	118
Hartwig_all	ASE	251	0.72	0.72	0.63	0.81	0.00323858	0.170732	0.940594	0.736434	iNMDeff	62	189	-0.215	0.275	13	129
Hartwig_all	ASE	251	0.7	0.77	0.69	0.86	0.000173262	0.243902	0.891089	0.743802	TMB,iNMDeff,TMB*iNMDeff	62	189	-0.96,-1.567,1.993	0.528,0.255,0.293	21	121
Hartwig_SKCM	ETG	119	0.66	0.67	0.55	0.79	0.0227116	0.357143	0.836735	0.694915	TMB	40	79	0.517	0.063	18	59
Hartwig_SKCM	ETG	119	0.69	0.6	0.47	0.74	0.256995	0.214286	0.959184	0.681159	iNMDeff	40	79	0.095	0.719	8	69
Hartwig_SKCM	ETG	119	0.64	0.68	0.56	0.81	0.0549568	0.285714	0.836735	0.672131	TMB,iNMDeff,TMB*iNMDeff	40	79	-2.678,-0.768,3.269	0.661,0.646,0.601	16	61
Hartwig_SKCM	ASE	119	0.66	0.67	0.55	0.79	0.102002	0.357143	0.836735	0.694915	TMB	40	79	0.517	0.063	18	59
Hartwig_SKCM	ASE	119	0.66	0.63	0.49	0.76	0.191576	0.214286	0.918367	0.671642	iNMDeff	40	79	-0.152	0.537	10	67
Hartwig_SKCM	ASE	119	0.64	0.69	0.57	0.81	0.0458882	0.25	0.857143	0.666667	TMB,iNMDeff,TMB*iNMDeff	40	79	-0.848,-1.191,1.571	0.631,0.426,0.44	14	63
Hartwig_UT	ETG	23	0.78	0.62	0.33	0.91	0.268453	NA	NA	NA	TMB	5	18	-0.298	0.548	0	23
Hartwig_UT	ETG	23	0.7	0.79	0.6	0.98	0.014203	0	0.888889	0.761905	iNMDeff	5	18	1.119	0.136	2	21
Hartwig_UT	ETG	23	0.74	0.87	0.72	1	9.46775e-05	0.2	0.888889	0.8	TMB,iNMDeff,TMB*iNMDeff	5	18	-41.605,-13.151,41.762	0.174,0.204,0.177	3	20
Hartwig_UT	ASE	23	0.78	0.62	0.33	0.91	0.340009	NA	NA	NA	TMB	5	18	-0.298	0.548	0	23
Hartwig_UT	ASE	23	0.78	0.41	0.1	0.72	0.727081	NA	NA	NA	iNMDeff	5	18	0.022	0.966	0	23
Hartwig_UT	ASE	23	0.83	0.73	0.48	0.99	0.0946846	0.2	1	0.818182	TMB,iNMDeff,TMB*iNMDeff	5	18	-3.586,-3.719,5.048	0.282,0.337,0.321	1	22
